# Gene expression signature for predicting homologous recombination deficiency in triple-negative breast cancer

**DOI:** 10.1101/2022.06.08.495296

**Authors:** Jia-Wern Pan, Zi-Ching Tan, Pei-Sze Ng, Muhammad Mamduh Ahmad Zabidi, Putri Nur Fatin, Jie-Ying Teo, Siti Norhidayu Hasan, Tania Islam, Li-Ying Teoh, Suniza Jamaris, Mee-Hoong See, Cheng-Har Yip, Pathmanathan Rajadurai, Lai-Meng Looi, Nur Aishah Mohd Taib, Oscar M. Rueda, Carlos Caldas, Suet-Feung Chin, Joanna Lim, Soo-Hwang Teo

## Abstract

Triple-negative breast cancers (TNBCs) are a subset of breast cancers that have remained difficult to treat. Roughly 1 in 10 of TNBCs arise in individuals with pathogenic variants in *BRCA1* or *BRCA2*, and treating BRCA-associated TNBCs with PARP inhibitors results in improved survival. A proportion of TNBCs arising in non-carriers of *BRCA* pathogenic variants have genomic features that are similar to *BRCA* carriers, and we postulated that gene expression may identify individuals with such features who might also benefit from PARP inhibitor treatment. Using genomic data from 129 TNBC samples from the Malaysian Breast Cancer (MyBrCa) cohort, we classified tumours as having high or low homologous recombination deficiency (HRD) and developed a gene expression-based machine learning classifier for HRD in TNBCs. The classifier identified samples with HRD mutational signature at an AUROC of 0.94 in the MyBrCa validation dataset, and strongly segregated HRD-associated genomic features in TNBCs from TCGA and METABRIC. Further validation of the classifier using the NanoString nCounter platform showed that the RNA-seq results correlated strongly with NanoString results (*r* = 0.90) from fresh frozen tissue as well as NanoString results from FFPE tissue (*r* = 0.84). Thus, our gene expression classifier may identify triple-negative breast cancer patients with homologous recombination deficiency, suggesting an alternative method to identify individuals who may benefit from treatment with PARP inhibitors or platinum chemotherapy.

**Novelty/Impact statement:** We developed a gene expression-based classifier for homologous recombination deficiency (HRD) in breast cancer patients using WES and RNA-seq data obtained from 129 TNBC samples from a Malaysian hospital-based cohort (MyBrCa). This classifier was able to predict for HRD status at an AUC of 0.94 in the MyBrCa cohort, and was also able to segregate HRD-associated features in TNBCs from TCGA. We also validated the classifier on a NanoString platform with both fresh frozen and FFPE tissue.
