## Supplementary Table 1A and 1B for "Gene expression signature for predicting homologous recombination deficiency in triple-negative breast cancer"

### Sheet: STable_1A
Supp. Table 1A. WES sequencing coverage and mapping statistics for 35 MyBrCa TNBC validation samples to hs37d5.
Sample ID	Sequencing type	Total number of sequenced reads	Total number of uniquely mapped non‐duplicate reads	Total number of target bases	Mean coverage per base	Standard deviation of coverage per base	Percentage of targeted bases with coverage ≥10	Number of targeted bases with coverage ≥10
B12248	Tumour WES	129862574	99009634	45326818	96.0207	77.8867	97.5845	44231933
B14377	Tumour WES	72381658	56377208	45326818	54.5928	45.2723	96.6261	43797522
B15298	Tumour WES	72151602	59685359	45326818	58.2998	45.5078	96.1102	43563695
B16268	Tumour WES	136641596	101035379	45326818	99.2571	83.4724	96.8505	43899234
SD1282	Tumour WES	143714600	112047958	45326818	105.197	73.4353	98.1813	44502444
SD1614	Tumour WES	138087489	109458440	45326818	100.391	71.9031	98.1326	44480385
SD1640	Tumour WES	112942989	88521802	45326818	80.9271	63.7868	97.1309	44026361
SD1677	Tumour WES	95450606	77102847	45326818	74.9489	57.4161	96.7889	43871318
SD1769	Tumour WES	158586618	120990446	45326818	115.256	82.2911	98.2649	44540352
SD1775	Tumour WES	158838319	122354023	45326818	112.957	85.2924	98.2165	44518426
SD1793	Tumour WES	107789884	81012413	45326818	83.9597	71.3903	95.8722	43455820
SD1818	Tumour WES	131933364	104940053	45326818	97.9913	71.8549	98.1388	44483182
SD1819	Tumour WES	108632401	81907415	45326818	83.9628	72.0428	95.9148	43475128
SD1821	Tumour WES	129133319	101992366	45326818	96.3823	74.3216	97.8974	44373772
SD1856	Tumour WES	163391715	122655356	45326818	113.239	88.6534	98.1522	44489268
SD1857	Tumour WES	84026562	70473346	45326818	65.5162	48.5438	96.977	43956566
SD1901	Tumour WES	134695949	103527635	45326818	97.3906	74.6067	98.007	44423457
SD1947	Tumour WES	148814941	113376498	45326818	105.995	73.6719	98.1885	44505732
SD2038	Tumour WES	145052965	110966106	45326818	100.269	71.0905	97.9782	44410395
SD2074	Tumour WES	102956486	83482749	45326818	74.8534	60.4415	97.3624	44131288
SD2085	Tumour WES	86235332	69843032	45326818	66.55	56.8077	96.5601	43767641
SD2090	Tumour WES	155188128	122515444	45326818	113.529	78.7941	98.3509	44579317
SD2091	Tumour WES	135930757	105441497	45326818	98.1247	78.8225	97.8588	44356302
SD2125	Tumour WES	141932850	113337029	45326818	101.638	71.0389	98.2079	44514510
SD2130	Tumour WES	98745155	79267462	45326818	74.0375	59.0096	96.7701	43862827
SD2132	Tumour WES	97350991	77938064	45326818	75.2157	59.1362	96.8854	43915054
SD2141	Tumour WES	97780141	79159373	45326818	73.4649	53.8698	97.1871	44051799
SD2181	Tumour WES	263736613	185314235	45326818	171.602	114.246	98.7638	44766473
SD2202	Tumour WES	96708013	77741560	45326818	73.5055	54.4771	97.3118	44108358
SD2223	Tumour WES	112961332	88879899	45326818	82.8353	62.2462	97.4248	44159570
SD2244	Tumour WES	95583802	78414022	45326818	71.6091	55.2954	97.1389	44029963
SD2259	Tumour WES	102976395	83388612	45326818	78.5376	59.8725	97.5116	44198894
SD2265	Tumour WES	78303316	63115229	45326818	61.9378	51.3577	95.3095	43200756
SD2341	Tumour WES	102346517	82034360	45326818	73.1235	54.3219	97.0395	43984900
SD2345	Tumour WES	101298400	81267701	45326818	77.0195	63.6016	96.891	43917606
B12248	Matched Normal WES	44538990	38513123	45326818	36.6133	30.3727	93.6773	42460928
B14377	Matched Normal WES	51406093	44089942	45326818	40.1372	34.0315	94.4474	42809981
B15298	Matched Normal WES	51990559	44686421	45326818	40.5038	32.9005	94.8467	42990986
B16268	Matched Normal WES	40368282	34603383	45326818	32.6621	29.2365	92.0944	41743454
SD1282	Matched Normal WES	35963403	31302995	45326818	28.792	23.896	90.0969	40838038
SD1614	Matched Normal WES	49756681	42242802	45326818	37.8722	31.1337	93.701	42471683
SD1640	Matched Normal WES	40031139	34328492	45326818	32.1297	27.0507	91.9038	41657088
SD1677	Matched Normal WES	39686261	34691455	45326818	32.5514	26.6663	92.3315	41850949
SD1769	Matched Normal WES	45160915	38764815	45326818	35.2659	28.1518	92.9217	42118453
SD1775	Matched Normal WES	40821952	35068820	45326818	31.8376	26.836	92.0721	41733343
SD1793	Matched Normal WES	37126334	32319240	45326818	30.5452	27.0744	90.8138	41163005
SD1818	Matched Normal WES	46396766	39768040	45326818	35.9	30.9014	93.329	42303087
SD1819	Matched Normal WES	31609492	27365724	45326818	25.7548	23.8454	87.3159	39577529
SD1821	Matched Normal WES	47069616	40592995	45326818	36.9562	29.7674	93.5849	42419073
SD1856	Matched Normal WES	60982384	51579969	45326818	46.6237	36.3641	95.9914	43509832
SD1857	Matched Normal WES	39973629	34944378	45326818	31.1057	24.6439	92.0177	41708687
SD1901	Matched Normal WES	52173567	44715123	45326818	40.4932	34.0738	94.3233	42753736
SD1947	Matched Normal WES	57475147	48536830	45326818	40.3904	32.1468	93.9136	42568050
SD2038	Matched Normal WES	47216174	40777598	45326818	36.6161	29.2547	93.9562	42587373
SD2074	Matched Normal WES	33728896	29525079	45326818	27.0184	24.242	89.436	40538473
SD2085	Matched Normal WES	65284257	55258574	45326818	50.0964	38.4649	96.1785	43594638
SD2090	Matched Normal WES	42784552	37213594	45326818	33.7548	25.992	92.6176	41980590
SD2091	Matched Normal WES	26930629	22850630	45326818	21.5515	17.3002	84.0509	38097617
SD2125	Matched Normal WES	49753061	42722498	45326818	39.5113	30.5743	94.1782	42687967
SD2130	Matched Normal WES	47269588	40813491	45326818	38.6079	30.954	94.219	42706490
SD2132	Matched Normal WES	37127524	32677677	45326818	30.7918	25.9433	91.2696	41369611
SD2141	Matched Normal WES	91422547	75177316	45326818	67.7667	50.8766	97.3402	44121217
SD2181	Matched Normal WES	67230984	56738475	45326818	50.4442	37.5912	96.3731	43682842
SD2202	Matched Normal WES	53351092	46006249	45326818	41.6288	33.0559	94.6425	42898412
SD2223	Matched Normal WES	89899497	73390778	45326818	66.4164	54.5776	97.2862	44096732
SD2244	Matched Normal WES	36559825	31649428	45326818	29.0302	23.84	90.9105	41206845
SD2259	Matched Normal WES	51211602	43380336	45326818	38.4726	31.7558	94.4821	42825724
SD2265	Matched Normal WES	39670509	34027742	45326818	32.0333	26.745	91.7156	41571760
SD2341	Matched Normal WES	40918786	35366811	45326818	32.3644	25.3696	92.2627	41819727
SD2345	Matched Normal WES	40984445	35614138	45326818	34.147	28.6998	92.5684	41958289

### Sheet: STable_1B
Supp. Table 1B. RNAseq Sequencing coverage and mapping statistics for 35 MyBrCa TNBC validation samples to hs37d5.
Sample ID	Sequencing type	Total number of sequenced reads	Total number of uniquely mapped non‐duplicate reads	RNA integrity number (RIN)	Ratio of all reads aligned to rRNA regions to total uniquely mapped reads (rRNA rate)	Ratio of exon‐mapped reads to total uniquely mapped reads (Expression Profile Efficiency)	Total number of detected transcripts with reads ≥1
B12248	RNAseq	61861608	52182294	6.9	0.0599115	0.945674	24092
B14377	RNAseq	63238073	56156168	NA	0.0571011	0.899092	26824
B15298	RNAseq	59427802	53351698	7.2	0.0292507	0.915396	25899
B16268	RNAseq	79570499	69461988	8.2	0.0327369	0.937	26479
SD1282	RNAseq	77718208	69916988	8.7	0.0283251	0.919948	28557
SD1614	RNAseq	59274126	51244886	8.3	0.0263161	0.900503	26531
SD1640	RNAseq	40089475	35551306	NA	0.0170776	0.924992	23755
SD1677	RNAseq	60440775	53388134	8.3	0.039104	0.941751	25516
SD1769	RNAseq	59478184	51829450	NA	0.0336271	0.897533	24642
SD1775	RNAseq	60437153	54760334	8.2	0.0240765	0.925213	25916
SD1793	RNAseq	55665709	49884194	8.5	0.0412897	0.928433	26592
SD1818	RNAseq	54074813	47070100	7.7	0.0314152	0.94982	23932
SD1819	RNAseq	63121711	56699804	9	0.0384955	0.945653	24717
SD1821	RNAseq	57924331	51508904	7.8	0.0268107	0.929861	25167
SD1856	RNAseq	71061121	63522862	7.8	0.0391852	0.910832	27581
SD1857	RNAseq	67350878	59483044	7.8	0.0346047	0.925476	26629
SD1901	RNAseq	50745635	45940672	9.3	0.0343019	0.889786	27583
SD1947	RNAseq	74368477	66857848	7.8	0.0543049	0.89996	28192
SD2038	RNAseq	64373515	56500726	8.2	0.0269354	0.948305	24891
SD2074	RNAseq	49875209	43864656	8.6	0.0210511	0.900348	27339
SD2085	RNAseq	57678745	50639978	8.2	0.0206078	0.954244	22059
SD2090	RNAseq	60106605	54198798	8.8	0.0250503	0.930293	26478
SD2091	RNAseq	65657458	59274752	9.4	0.0190973	0.928924	25251
SD2125	RNAseq	60619820	52349530	NA	0.031471	0.940969	24592
SD2130	RNAseq	50684350	46485214	6.5	0.0212632	0.892285	26668
SD2132	RNAseq	49322021	44756498	7.5	0.0345327	0.924704	25972
SD2141	RNAseq	64908102	56864704	6.1	0.0193816	0.949663	25505
SD2181	RNAseq	49864737	43992224	NA	0.0531866	0.911239	26176
SD2202	RNAseq	59549184	52452568	7.9	0.0272837	0.927923	27299
SD2223	RNAseq	64044201	57390476	9.2	0.0242706	0.924744	26141
SD2244	RNAseq	47105501	41592192	7.3	0.0241004	0.943035	24950
SD2259	RNAseq	58148172	50879628	7.8	0.0385787	0.934161	25133
SD2265	RNAseq	15647704	14083656	6.7	0.0386618	0.878025	32336
SD2341	RNAseq	48765065	41636468	8	0.0243194	0.942644	23842
SD2345	RNAseq	51613675	46297592	8.4	0.0269713	0.935747	24452
