## Supplementary material for "Gene expression signature for predicting homologous recombination deficiency in triple-negative breast cancer": Supp. Table 2

### Sheet: STable_2
Supp. Table 2. Gene set to determine HRD in breast tumours. Gene start and end locations are based on the GrCh38 human reference genome.
	Gene name	Ensembl gene ID	Chromosome	Gene start (bp)*	Gene end (bp)*
	AC093001.1	ENSG00000244468	3	149002569	149051440
	MUCL1	ENSG00000172551	12	55224303	55252177
	ROCR	ENSG00000228639	17	70017992	70030233
	HMGCS2	ENSG00000134240	1	120290619	120311528
	CYP4Z2P	ENSG00000154198	1	47308767	47366109
	CLCA2	ENSG00000137975	1	86889769	86922241
	SOX10	ENSG00000100146	22	38366693	38383429
	CT83	ENSG00000204019	X	115592849	115594164
	LINC01152	ENSG00000256124	17	70026432	70034889
	HORMAD1	ENSG00000143452	1	150670536	150693364
	CYP4Z1	ENSG00000186160	1	47533160	47583991
	ROPN1B	ENSG00000114547	3	125687987	125702297
	SPINK8	ENSG00000229453	3	48348336	48369831
	TFAP2B	ENSG00000008196	6	50786436	50815326
	TDRD1	ENSG00000095627	10	115939029	115992063
	ADH1C	ENSG00000248144	4	100257649	100274184
	ROPN1	ENSG00000065371	3	123687368	123711025
	PRSS33	ENSG00000103355	16	2833954	2837949
	GABRP	ENSG00000094755	5	170190354	170241051
	SDR16C5	ENSG00000170786	8	57212569	57233335
	CEACAM5	ENSG00000105388	19	42212504	42233718
	DLX6	ENSG00000006377	7	96634860	96640351
	CPHL1P	ENSG00000240216	3	148947143	149009587
	TSPAN8	ENSG00000127324	12	71518865	71835678
	FOXA1	ENSG00000129514	14	38059189	38069245
	LEMD1	ENSG00000186007	1	205350506	205425082
	LINC02188	ENSG00000261175	16	86755697	86771432
	CCL21	ENSG00000137077	9	34709002	34710121
	LINC02487	ENSG00000203688	6	168080306	168084467
	FREM2	ENSG00000150893	13	39261266	39460074
	SLC6A15	ENSG00000072041	12	85253492	85307394
	LINC00993	ENSG00000235687	10	37598113	37635959
	LINC01956	ENSG00000258910	2	119591276	119592686
	IYD	ENSG00000009765	6	150690028	150727105
	CEACAM7	ENSG00000007306	19	42177235	42210895
	ENSG00000240800	ENSG00000240800	10	37537046	37604729
	ABCC12	ENSG00000140798	16	48116884	48189929
	MIA	ENSG00000261857	19	41277553	41283395
	LINC01198	ENSG00000231817	13	47029270	47060641
	CYP4F8	ENSG00000186526	19	15726029	15741448
	KLHDC7A	ENSG00000179023	1	18807424	18812478
	TMC5	ENSG00000103534	16	19421818	19510435
	ANKRD30A	ENSG00000148513	10	37414785	37673039
	ABCA12	ENSG00000144452	2	215796266	216003151
	OCA2	ENSG00000104044	15	28000021	28344504
	LRRC31	ENSG00000114248	3	169556967	169587718
	TFF3	ENSG00000160180	21	43731777	43735761
	HGD	ENSG00000113924	3	120347020	120401418
	AC096996.2	ENSG00000261538	16	48198863	48201149
	REEP6	ENSG00000115255	19	1491165	1497926
	ZIC1	ENSG00000152977	3	147111209	147228080
	AR	ENSG00000169083	X	66764465	66950461
	AGR2	ENSG00000106541	7	16831435	16873057
	TTC6	ENSG00000139865	14	38065052	38510647
	LRG1	ENSG00000171236	19	4536421	4540486
	SLC44A4	ENSG00000204385	6	31830969	31846823
	AC020907.1	ENSG00000179066	19	35596873	35598141
	SMIM31	ENSG00000248771	4	165675216	165724947
	C7	ENSG00000112936	5	40909354	40983041
	TPSB2	ENSG00000197253	16	1277272	1280214
	UGT8	ENSG00000174607	4	115519611	115599380
	FCN2	ENSG00000160339	9	137772654	137779924
	CNTNAP2	ENSG00000174469	7	145813453	148118090
	SPDEF	ENSG00000124664	6	34505579	34524110
	TMEM213	ENSG00000214128	7	138482695	138522846
	ZBTB8B	ENSG00000273274	1	32930670	32962287
	COL9A1	ENSG00000112280	6	70924764	71012786
	ENSG00000254967	ENSG00000254967	11	125820011	125826214
	ELF5	ENSG00000135374	11	34500340	34535352
	CAPN13	ENSG00000162949	2	30945637	31043408
	OXGR1	ENSG00000165621	13	97637973	97646984
	SHC4	ENSG00000185634	15	49115932	49255641
	DLX6-AS1	ENSG00000231764	7	96584453	96643377
	SIDT1	ENSG00000072858	3	113251143	113348425
	PRAME	ENSG00000185686	22	22890123	22901768
	SOX9-AS1	ENSG00000234899	17	70033455	70217977
	ZBTB16	ENSG00000109906	11	113930315	114121398
	LINC01224	ENSG00000269416	19	23582035	23598877
	CPA3	ENSG00000163751	3	148583043	148614983
	AC008268.1	ENSG00000235584	2	96331832	96334463
	TPSAB1	ENSG00000172236	16	1290697	1292555
	TTYH1	ENSG00000167614	19	54926393	54948080
	SPHKAP	ENSG00000153820	2	228844666	229046361
	KIRREL3-AS1	ENSG00000257271	11	126413842	126480843
	CCKBR	ENSG00000110148	11	6280966	6293357
	C9orf152	ENSG00000188959	9	112952328	112970469
	AC024940.2	ENSG00000177359	12	31264586	31359088
	RLBP1	ENSG00000140522	15	89753100	89764982
	FAM19A3	ENSG00000184599	1	113263041	113269857
	CA6	ENSG00000131686	1	9005926	9035151
	AP001783.1	ENSG00000254607	11	126522747	126551999
	AARD	ENSG00000205002	8	117950438	117956726
	FABP4	ENSG00000170323	8	82390654	82395498
	PLA2G2A	ENSG00000188257	1	20301925	20306932
	BCAS1	ENSG00000064787	20	52553316	52687304
	LRFN2	ENSG00000156564	6	40359325	40555204
	EPGN	ENSG00000182585	4	75174190	75181024
	SLCO4A1-AS1	ENSG00000232803	20	61294371	61298076
	PRR15	ENSG00000176532	7	29603427	29606911
	ART3	ENSG00000156219	4	76932337	77033955
	PLEKHG7	ENSG00000187510	12	93115281	93166231
	CTSG	ENSG00000100448	14	25042728	25045466
	AC005077.4	ENSG00000230882	7	75700787	75704281
	LINC02015	ENSG00000231574	3	177534653	177617012
	POU4F1	ENSG00000152192	13	79172497	79177673
	HDC	ENSG00000140287	15	50534144	50558223
	AL157387.1	ENSG00000234918	10	37529815	37530977
	AC011247.1	ENSG00000231367	2	38633861	38742882
	OGN	ENSG00000106809	9	95146249	95166978
	GABBR2	ENSG00000136928	9	101050391	101471479
	MUC16	ENSG00000181143	19	8959520	9092018
	ST6GALNAC1	ENSG00000070526	17	74620843	74639920
	RASGEF1C	ENSG00000146090	5	179527795	179636153
	SOX8	ENSG00000005513	16	1031808	1036979
	AC015712.4	ENSG00000259604	15	101402048	101414195
	NDUFB4P11	ENSG00000259374	14	103606012	103608296
	CRABP1	ENSG00000166426	15	78632666	78640572
	SEC14L4	ENSG00000133488	22	30884900	30901698
	MS4A2	ENSG00000149534	11	59855734	59863444
	SLC27A6	ENSG00000113396	5	127873706	128369335
	S100A1	ENSG00000160678	1	153600402	153604513
	TPSD1	ENSG00000095917	16	1306060	1308532
	KNDC1	ENSG00000171798	10	134973951	135039916
	SCRG1	ENSG00000164106	4	174305852	174327531
	MLPH	ENSG00000115648	2	238394071	238463961
	SELP	ENSG00000174175	1	169558087	169599431
	NCMAP	ENSG00000184454	1	24882602	24935819
	CHRM3	ENSG00000133019	1	239549865	240078750
	AL022334.1	ENSG00000233388	22	35897908	35899633
	PCDH8	ENSG00000136099	13	53418109	53422775
	FCER2	ENSG00000104921	19	7753644	7767032
	ZIC4	ENSG00000174963	3	147103833	147124647
	EN1	ENSG00000163064	2	119599747	119605254
	TFCP2L1	ENSG00000115112	2	121974163	122042783
	SFRP1	ENSG00000104332	8	41119481	41167016
	MMRN1	ENSG00000138722	4	90800683	90875780
	ABCA8	ENSG00000141338	17	66863433	66951533
	TCAM1P	ENSG00000240280	17	61926652	61941739
	VGLL1	ENSG00000102243	X	135614311	135638966
	PTX3	ENSG00000163661	3	157154578	157161417
	CST2	ENSG00000170369	20	23804406	23807368
	DLGAP1	ENSG00000170579	18	3496030	4455335
	AC022101.1	ENSG00000250328	5	121772192	121814782
	DSC3	ENSG00000134762	18	28569974	28622781
	PLEKHB1	ENSG00000021300	11	73357223	73373864
	TMPRSS5	ENSG00000166682	11	113558272	113577095
	SYTL5	ENSG00000147041	X	37865835	37988072
	ENSG00000232224	ENSG00000232224	10	27220135	27230930
	PLS3-AS1	ENSG00000271826	X	114752490	114797058
	PLA2G4F	ENSG00000168907	15	42433332	42448839
	CRHR1	ENSG00000120088	17	43699267	43913194
	MAPK4	ENSG00000141639	18	48086448	48258194
	CYP4B1	ENSG00000142973	1	47223510	47285085
	GFRA3	ENSG00000146013	5	137588068	137610360
	OR7E22P	ENSG00000179799	3	75405667	75406654
	EPHA7	ENSG00000135333	6	93949738	94129265
	ABCC8	ENSG00000006071	11	17414432	17498449
	KRT9	ENSG00000171403	17	39722096	39728310
	AC245884.9	ENSG00000268496	19	54945363	54945845
	BLK	ENSG00000136573	8	11351510	11422113
	NRTN	ENSG00000171119	19	5823813	5828335
	GTF2IP7	ENSG00000227038	7	75719749	75738097
	OPRK1	ENSG00000082556	8	54138284	54164257
	SLC7A2	ENSG00000003989	8	17354597	17428082
	C8orf46	ENSG00000169085	8	67372238	67430759
	SCUBE2	ENSG00000175356	11	9041071	9159661
	AC021683.2	ENSG00000267506	17	75543022	75559325
	LINC00862	ENSG00000203721	1	200311672	200343482
	SOX6	ENSG00000110693	11	15987995	16761138
	FBN3	ENSG00000142449	19	8130286	8214730
	KYNU	ENSG00000115919	2	143635067	143799890
	TMEM45B	ENSG00000151715	11	129685714	129729898
	AC098936.1	ENSG00000224717	1	205425057	205438152
	CMTM5	ENSG00000166091	14	23846017	23848981
	OR2B6	ENSG00000124657	6	27925019	27925960
	C4B	ENSG00000224389	6	31982539	32003195
	LINC00160	ENSG00000230978	21	36096105	36109478
	ATP1A2	ENSG00000018625	1	160085549	160113381
	AC022148.1	ENSG00000180458	19	38036372	38040073
	MFAP4	ENSG00000166482	17	19286755	19290553
	KRT83	ENSG00000170523	12	52708085	52715182
	CILP	ENSG00000138615	15	65488337	65503826
	LINC00518	ENSG00000183674	6	10429488	10435107
	LILRA4	ENSG00000239961	19	54844456	54850421
	LAMP5	ENSG00000125869	20	9495005	9511171
	LINC01122	ENSG00000233723	2	58654934	59290901
	CNR2	ENSG00000188822	1	24197016	24285549
	AC069148.1	ENSG00000273209	2	202897493	202898260
	DRAIC	ENSG00000245750	15	69755365	69863775
	CD19	ENSG00000177455	16	28943260	28950667
	FOXD3	ENSG00000187140	1	63788730	63790797
	KCNK5	ENSG00000164626	6	39156749	39197226
	IMPDH1P8	ENSG00000224728	3	15919554	15921078
	SFRP4	ENSG00000106483	7	37945543	38065297
	NRK	ENSG00000123572	X	105066536	105202602
	HRASLS2	ENSG00000133328	11	63320242	63330855
	EXTL1	ENSG00000158008	1	26346375	26362955
	CD177	ENSG00000204936	19	43857811	43867480
	SERPINB5	ENSG00000206075	18	61143994	61172318
	GFRA1	ENSG00000151892	10	117816444	118032979
	CXCL14	ENSG00000145824	5	134906373	134914969
	LINC00504	ENSG00000248360	4	14472089	14889793
	CYP4F22	ENSG00000171954	19	15619304	15663128
	MSX2	ENSG00000120149	5	174151536	174157896
	RPSAP69	ENSG00000233487	3	196710761	196714429
	LINC00839	ENSG00000185904	10	42970991	42990784
	WNK3	ENSG00000196632	X	54219256	54385075
	SCN2B	ENSG00000149575	11	118032666	118047388
	FOXD3-AS1	ENSG00000230798	1	63786555	63790112
	TSPAN1	ENSG00000117472	1	46640745	46651630
	LINC00092	ENSG00000225194	9	98782014	98790247
	CMA1	ENSG00000092009	14	24974559	24977471
	KERA	ENSG00000139330	12	91444268	91451760
	C9orf170	ENSG00000204446	9	89763559	89774471
	ENSG00000253701	ENSG00000253701	14	106170301	106170939
	C1QL4	ENSG00000186897	12	49726200	49730971
	SVOPL	ENSG00000157703	7	138279030	138386097
