## Supplementary material for "Gene expression signature for predicting homologous recombination deficiency in triple-negative breast cancer": Supp. Table 3

### Sheet: STable_3
Supplemental Table 3. Over-representation analysis of KEGG and Reactome pathways for differentially expressed genes between TNBC tumour samples from the MyBrCa training cohort with high HRD scores versus low HRD scores.
Pathway name	Pathway source	Nominal P-value	FDR q-value
Eicosanoids	Reactome	0.000155137	0.0238929
Fatty acids	Reactome	0.00031447	0.0238929
Metabolism of Angiotensinogen to Angiotensins	Reactome	0.000552768	0.0325028
ABC transporters - Homo sapiens (human)	KEGG	0.000745973	0.0365527
Synthesis of Leukotrienes (LT) and Eoxins (EX)	Reactome	0.000883081	0.0370894
RA biosynthesis pathway	Reactome	0.00101571	0.0373274
Renin-angiotensin system - Homo sapiens (human)	KEGG	0.0011603	0.0379031
Activation of Matrix Metalloproteinases	Reactome	0.00230016	0.0424617
Pancreatic secretion - Homo sapiens (human)	KEGG	0.00243471	0.0424617
Degradation of the extracellular matrix	Reactome	0.00254049	0.0424617
RET signaling	Reactome	0.00395896	0.0424617
NCAM1 interactions	Reactome	0.00463798	0.043986
Miscellaneous substrates	Reactome	0.00516836	0.0474843
Signaling by Retinoic Acid	Reactome	0.00754735	0.0652624
Acyl chain remodelling of PI	Reactome	0.00917511	0.0729049

### Sheet: STable_4
Supplemental Table 4. Over-representation analysis of gene ontology terms for differentially expressed genes between TNBC tumour samples from the MyBrCa training cohort with high HRD scores versus low HRD scores.
GO-term name	Nominal P-value	FDR q-value
extracellular space	2.80749e-06	0.00015722
intrinsic component of plasma membrane	1.06936e-05	0.000361049
collagen-containing extracellular matrix	1.14619e-05	0.000361049
extracellular matrix	1.70625e-05	0.000474391
intrinsic component of membrane	2.54138e-05	0.000474391
regulation of hormone levels	4.20455e-05	0.00566093
prostate gland morphogenesis	6.58897e-05	0.00566093
cell maturation	7.1961e-05	0.00566093
opsonization	0.000112651	0.00664644
hormone metabolic process	0.000188626	0.0188626
integral component of membrane	0.00025061	0.00526281
plasma membrane part	0.000300407	0.0042057
signaling receptor binding	0.000489227	0.0288644
anatomical structure development	0.000908192	0.0348468
cell periphery	0.00101267	0.00954211
serine hydrolase activity	0.00101981	0.0300844
plasma membrane	0.00102237	0.00954211
anatomical structure morphogenesis	0.0010454	0.0348468
prostate gland epithelium morphogenesis	0.00108909	0.0514049
cell differentiation	0.0013274	0.0522112
hormone binding	0.00146277	0.0463923
developmental maturation	0.00168748	0.0421869
extracellular matrix structural constituent	0.00272896	0.0463923
epithelial cell differentiation involved in prostate gland development	0.0028782	0.0861077
anchored component of membrane	0.00289288	0.0455628
secretion by tissue	0.00291891	0.0492785
peptide hormone processing	0.00291891	0.0861077
tube development	0.00338331	0.0870263
cellular developmental process	0.00339992	0.0492785
multicellular organism development	0.00344949	0.0492785
cell fate commitment	0.00396412	0.0870263
endocrine process	0.00405631	0.0870263
morphogenesis of a branching structure	0.00414429	0.0518036
calcium-dependent protein binding	0.00424299	0.0672519
appendage morphogenesis	0.00497203	0.0954486
midbrain development	0.0057142	0.0954486
humoral immune response	0.00592125	0.0954486
germ cell development	0.00606665	0.0954486
heme binding	0.00633512	0.0672519
postsynaptic membrane	0.00657161	0.0828022
transmembrane transporter activity	0.00667353	0.0756333
embryonic morphogenesis	0.00698258	0.0961526
cell development	0.00711459	0.0961526
embryo development	0.00733367	0.0961526
opsonin binding	0.00743161	0.0672519
cellular lipid metabolic process	0.00796676	0.0989556
developmental process involved in reproduction	0.00810343	0.0900381
neuron part	0.00836867	0.0590039
long-chain fatty acid transporter activity	0.00837744	0.0672519
tetrapyrrole binding	0.00838361	0.0672519
plasma membrane region	0.00842912	0.0590039
digestive system process	0.00896259	0.10253
regulation of body fluid levels	0.00912342	0.10253
cellular process involved in reproduction in multicellular organism	0.0092159	0.092159
bacterial-type RNA polymerase transcription factor activity, sequence-specific DNA binding	0.00937425	0.0672519
extracellular vesicle	0.00989486	0.103655

### Sheet: STable_5
Supplemental Table 5. Gene set enrichment analysis of MSigDB Hallmark pathways comparing TNBC tumour samples from the MyBrCa training cohort with high HRD scores to low HRD scores.
Pathway name	Pathway size	NES	Nominal P-value	FDR q-value	Enriched in
HALLMARK_E2F_TARGETS	198	-2.55296	0	0	HRD_HIGH
HALLMARK_G2M_CHECKPOINT	194	-2.46029	0	0	HRD_HIGH
HALLMARK_MYC_TARGETS_V1	194	-2.05757	0	0	HRD_HIGH
HALLMARK_MYC_TARGETS_V2	57	-2.01244	0	0	HRD_HIGH
HALLMARK_MITOTIC_SPINDLE	196	-1.95516	0	7.34767e-05	HRD_HIGH
HALLMARK_SPERMATOGENESIS	133	-1.71557	0	0.00530564	HRD_HIGH
HALLMARK_UNFOLDED_PROTEIN_RESPONSE	108	-1.47916	0.0103448	0.0695273	HRD_HIGH
HALLMARK_DNA_REPAIR	148	-1.44604	0.00336323	0.087295	HRD_HIGH
HALLMARK_GLYCOLYSIS	198	-1.39279	0.00647249	0.12922	HRD_HIGH
HALLMARK_HYPOXIA	197	-1.26112	0.0386681	0.314327	HRD_HIGH
HALLMARK_MTORC1_SIGNALING	196	-1.21625	0.102429	0.406203	HRD_HIGH
HALLMARK_UV_RESPONSE_UP	156	-1.09712	0.262168	0.609751	HRD_HIGH
HALLMARK_WNT_BETA_CATENIN_SIGNALING	42	-1.07565	0.339973	0.662962	HRD_HIGH
HALLMARK_KRAS_SIGNALING_DN	196	-1.07299	0.321925	0.656204	HRD_HIGH
HALLMARK_NOTCH_SIGNALING	32	-1.05468	0.404255	0.668557	HRD_HIGH
HALLMARK_HEDGEHOG_SIGNALING	36	-0.991532	0.499334	0.745598	HRD_HIGH
HALLMARK_HEME_METABOLISM	193	-0.951127	0.590075	0.776431	HRD_HIGH
HALLMARK_PROTEIN_SECRETION	94	-0.626753	0.990826	0.993124	HRD_HIGH
HALLMARK_ALLOGRAFT_REJECTION	194	2.68928	0	0	HRD_LOW
HALLMARK_XENOBIOTIC_METABOLISM	197	2.38536	0	0	HRD_LOW
HALLMARK_COAGULATION	136	2.32288	0	0	HRD_LOW
HALLMARK_INTERFERON_GAMMA_RESPONSE	195	2.30724	0	0	HRD_LOW
HALLMARK_COMPLEMENT	197	2.15235	0	0	HRD_LOW
HALLMARK_INFLAMMATORY_RESPONSE	199	2.13771	0	0	HRD_LOW
HALLMARK_FATTY_ACID_METABOLISM	156	2.10358	0	0	HRD_LOW
HALLMARK_KRAS_SIGNALING_UP	197	2.09108	0	0	HRD_LOW
HALLMARK_EPITHELIAL_MESENCHYMAL_TRANSITION	197	2.06942	0	8.69048e-05	HRD_LOW
HALLMARK_IL2_STAT5_SIGNALING	197	2.06716	0	8.44907e-05	HRD_LOW
HALLMARK_BILE_ACID_METABOLISM	112	1.9889	0	0.000271113	HRD_LOW
HALLMARK_ADIPOGENESIS	198	1.92124	0	0.000955468	HRD_LOW
HALLMARK_IL6_JAK_STAT3_SIGNALING	87	1.91466	0	0.000933753	HRD_LOW
HALLMARK_ESTROGEN_RESPONSE_EARLY	197	1.90122	0	0.00109509	HRD_LOW
HALLMARK_PEROXISOME	104	1.78474	0	0.00532686	HRD_LOW
HALLMARK_APOPTOSIS	159	1.78253	0	0.0053665	HRD_LOW
HALLMARK_INTERFERON_ALPHA_RESPONSE	94	1.75433	0	0.00638497	HRD_LOW
HALLMARK_ANDROGEN_RESPONSE	98	1.74379	0	0.0067252	HRD_LOW
HALLMARK_REACTIVE_OXYGEN_SPECIES_PATHWAY	49	1.69103	0.004329	0.00908168	HRD_LOW
HALLMARK_ESTROGEN_RESPONSE_LATE	197	1.68622	0	0.00901583	HRD_LOW
HALLMARK_APICAL_SURFACE	44	1.63386	0.00421941	0.0137	HRD_LOW
HALLMARK_MYOGENESIS	197	1.58454	0	0.0189229	HRD_LOW
HALLMARK_APICAL_JUNCTION	197	1.54799	0	0.0233996	HRD_LOW
HALLMARK_P53_PATHWAY	195	1.41791	0	0.0563453	HRD_LOW
HALLMARK_TNFA_SIGNALING_VIA_NFKB	195	1.33236	0.0151515	0.0938317	HRD_LOW
HALLMARK_ANGIOGENESIS	36	1.33163	0.0829694	0.0933505	HRD_LOW
HALLMARK_CHOLESTEROL_HOMEOSTASIS	73	1.23487	0.0795455	0.165243	HRD_LOW
HALLMARK_UV_RESPONSE_DN	141	1.15312	0.07	0.2573	HRD_LOW
HALLMARK_PI3K_AKT_MTOR_SIGNALING	104	1.14774	0.148148	0.258006	HRD_LOW
HALLMARK_PANCREAS_BETA_CELLS	40	1.12159	0.245902	0.277336	HRD_LOW
HALLMARK_TGF_BETA_SIGNALING	54	0.904416	0.663415	0.695974	HRD_LOW
HALLMARK_OXIDATIVE_PHOSPHORYLATION	200	0.892667	0.923077	0.71338	HRD_LOW

### Sheet: STable_6
Supplemental Table 6. Gene set enrichment analysis of KEGG pathways comparing TNBC tumour samples from the MyBrCa training cohort with high HRD scores to low HRD scores.
Pathway name	Pathway size	NES	Nominal P-value	FDR q-value	Enriched in
KEGG_CELL_CYCLE	124	-2.1571	0	0	HRD_HIGH
KEGG_DNA_REPLICATION	36	-1.90648	0	0.000126645	HRD_HIGH
KEGG_SPLICEOSOME	125	-1.89021	0	0.000162582	HRD_HIGH
KEGG_RNA_DEGRADATION	54	-1.83002	0	0.000974901	HRD_HIGH
KEGG_HOMOLOGOUS_RECOMBINATION	28	-1.77135	0.00141643	0.00237014	HRD_HIGH
KEGG_BASAL_TRANSCRIPTION_FACTORS	33	-1.72805	0	0.00499199	HRD_HIGH
KEGG_AMINOACYL_TRNA_BIOSYNTHESIS	22	-1.63865	0.00572246	0.0143658	HRD_HIGH
KEGG_RNA_POLYMERASE	28	-1.61245	0.00421348	0.0184186	HRD_HIGH
KEGG_CYSTEINE_AND_METHIONINE_METABOLISM	34	-1.61202	0.00653595	0.0173386	HRD_HIGH
KEGG_MISMATCH_REPAIR	23	-1.55744	0.0157143	0.0318805	HRD_HIGH
KEGG_ONE_CARBON_POOL_BY_FOLATE	17	-1.49981	0.0302594	0.0593505	HRD_HIGH
KEGG_OOCYTE_MEIOSIS	112	-1.45924	0.00572738	0.0807745	HRD_HIGH
KEGG_PYRIMIDINE_METABOLISM	97	-1.4372	0.00921659	0.0906537	HRD_HIGH
KEGG_GLYCOSPHINGOLIPID_BIOSYNTHESIS_LACTO_AND_NEOLACTO_SERIES	26	-1.40133	0.0738162	0.124775	HRD_HIGH
KEGG_BLADDER_CANCER	42	-1.3714	0.0676203	0.149327	HRD_HIGH
KEGG_NUCLEOTIDE_EXCISION_REPAIR	44	-1.36476	0.068564	0.152707	HRD_HIGH
KEGG_P53_SIGNALING_PATHWAY	68	-1.30661	0.0762712	0.239082	HRD_HIGH
KEGG_LYSINE_DEGRADATION	44	-1.26644	0.120735	0.312488	HRD_HIGH
KEGG_PROGESTERONE_MEDIATED_OOCYTE_MATURATION	85	-1.24992	0.0960187	0.329537	HRD_HIGH
KEGG_SMALL_CELL_LUNG_CANCER	83	-1.18881	0.185053	0.471098	HRD_HIGH
KEGG_BASE_EXCISION_REPAIR	35	-1.18779	0.199214	0.459488	HRD_HIGH
KEGG_NITROGEN_METABOLISM	23	-1.18616	0.246537	0.450539	HRD_HIGH
KEGG_GLYCOSAMINOGLYCAN_BIOSYNTHESIS_HEPARAN_SULFATE	26	-1.14669	0.264946	0.558472	HRD_HIGH
KEGG_DORSO_VENTRAL_AXIS_FORMATION	24	-1.14112	0.280438	0.560063	HRD_HIGH
KEGG_CHRONIC_MYELOID_LEUKEMIA	72	-1.13117	0.256348	0.576837	HRD_HIGH
KEGG_NON_SMALL_CELL_LUNG_CANCER	53	-1.11107	0.299252	0.627876	HRD_HIGH
KEGG_ERBB_SIGNALING_PATHWAY	87	-1.11065	0.268868	0.612686	HRD_HIGH
KEGG_ADHERENS_JUNCTION	73	-1.10566	0.286738	0.613144	HRD_HIGH
KEGG_UBIQUITIN_MEDIATED_PROTEOLYSIS	133	-1.09963	0.293722	0.61725	HRD_HIGH
KEGG_PATHOGENIC_ESCHERICHIA_COLI_INFECTION	55	-1.07288	0.349614	0.641648	HRD_HIGH
KEGG_PURINE_METABOLISM	156	-1.06409	0.343956	0.65411	HRD_HIGH
KEGG_WNT_SIGNALING_PATHWAY	150	-1.05112	0.36637	0.665506	HRD_HIGH
KEGG_GLIOMA	65	-1.05013	0.393484	0.654811	HRD_HIGH
KEGG_TASTE_TRANSDUCTION	51	-1.01729	0.438392	0.741079	HRD_HIGH
KEGG_ARRHYTHMOGENIC_RIGHT_VENTRICULAR_CARDIOMYOPATHY_ARVC	74	-1.01585	0.437118	0.730738	HRD_HIGH
KEGG_GLYCOSAMINOGLYCAN_BIOSYNTHESIS_KERATAN_SULFATE	15	-0.998687	0.488987	0.768033	HRD_HIGH
KEGG_REGULATION_OF_ACTIN_CYTOSKELETON	210	-0.996886	0.497315	0.758604	HRD_HIGH
KEGG_PROSTATE_CANCER	87	-0.99457	0.491905	0.751004	HRD_HIGH
KEGG_BASAL_CELL_CARCINOMA	55	-0.984351	0.496902	0.752998	HRD_HIGH
KEGG_VIBRIO_CHOLERAE_INFECTION	54	-0.982979	0.498079	0.743571	HRD_HIGH
KEGG_PANCREATIC_CANCER	69	-0.969907	0.534799	0.766609	HRD_HIGH
KEGG_PENTOSE_PHOSPHATE_PATHWAY	27	-0.960817	0.527027	0.777374	HRD_HIGH
KEGG_BIOSYNTHESIS_OF_UNSATURATED_FATTY_ACIDS	22	-0.952547	0.545828	0.785648	HRD_HIGH
KEGG_THYROID_CANCER	28	-0.947581	0.542667	0.772563	HRD_HIGH
KEGG_PATHWAYS_IN_CANCER	322	-0.934824	0.674611	0.792108	HRD_HIGH
KEGG_MELANOGENESIS	101	-0.905351	0.667436	0.852074	HRD_HIGH
KEGG_SELENOAMINO_ACID_METABOLISM	25	-0.885828	0.635862	0.885097	HRD_HIGH
KEGG_GAP_JUNCTION	89	-0.878323	0.7259	0.888413	HRD_HIGH
KEGG_OLFACTORY_TRANSDUCTION	360	-0.872019	0.824923	0.889241	HRD_HIGH
KEGG_ENDOMETRIAL_CANCER	52	-0.871588	0.704225	0.876828	HRD_HIGH
KEGG_TIGHT_JUNCTION	130	-0.868029	0.749153	0.87145	HRD_HIGH
KEGG_PROTEASOME	45	-0.855091	0.716129	0.884698	HRD_HIGH
KEGG_PYRUVATE_METABOLISM	39	-0.839624	0.756345	0.9031	HRD_HIGH
KEGG_GALACTOSE_METABOLISM	25	-0.825538	0.721751	0.917556	HRD_HIGH
KEGG_PROTEIN_EXPORT	24	-0.819756	0.7327	0.915021	HRD_HIGH
KEGG_INOSITOL_PHOSPHATE_METABOLISM	53	-0.794465	0.826649	0.945451	HRD_HIGH
KEGG_GLYCOSYLPHOSPHATIDYLINOSITOL_GPI_ANCHOR_BIOSYNTHESIS	24	-0.767342	0.804064	0.972973	HRD_HIGH
KEGG_HUNTINGTONS_DISEASE	180	-0.737537	0.974614	0.997028	HRD_HIGH
KEGG_FRUCTOSE_AND_MANNOSE_METABOLISM	32	-0.737148	0.861257	0.984263	HRD_HIGH
KEGG_RENAL_CELL_CARCINOMA	70	-0.735127	0.898447	0.973606	HRD_HIGH
KEGG_RIBOFLAVIN_METABOLISM	15	-0.706794	0.870968	0.987045	HRD_HIGH
KEGG_AMINO_SUGAR_AND_NUCLEOTIDE_SUGAR_METABOLISM	42	-0.693819	0.933938	0.984626	HRD_HIGH
KEGG_MATURITY_ONSET_DIABETES_OF_THE_YOUNG	24	-0.651204	0.933144	0.996585	HRD_HIGH
KEGG_REGULATION_OF_AUTOPHAGY	35	-0.369815	1	0.99993	HRD_HIGH
KEGG_HEMATOPOIETIC_CELL_LINEAGE	85	2.71041	0	0	HRD_LOW
KEGG_COMPLEMENT_AND_COAGULATION_CASCADES	69	2.66241	0	0	HRD_LOW
KEGG_INTESTINAL_IMMUNE_NETWORK_FOR_IGA_PRODUCTION	46	2.65579	0	0	HRD_LOW
KEGG_AUTOIMMUNE_THYROID_DISEASE	50	2.62044	0	0	HRD_LOW
KEGG_STEROID_HORMONE_BIOSYNTHESIS	54	2.56861	0	0	HRD_LOW
KEGG_CYTOKINE_CYTOKINE_RECEPTOR_INTERACTION	254	2.46115	0	0	HRD_LOW
KEGG_SYSTEMIC_LUPUS_ERYTHEMATOSUS	55	2.43752	0	0	HRD_LOW
KEGG_ALLOGRAFT_REJECTION	35	2.42887	0	0	HRD_LOW
KEGG_ASTHMA	28	2.42286	0	0	HRD_LOW
KEGG_RETINOL_METABOLISM	64	2.38839	0	0	HRD_LOW
KEGG_PRIMARY_IMMUNODEFICIENCY	34	2.38347	0	0	HRD_LOW
KEGG_GRAFT_VERSUS_HOST_DISEASE	37	2.3618	0	0	HRD_LOW
KEGG_ASCORBATE_AND_ALDARATE_METABOLISM	25	2.34861	0	0	HRD_LOW
KEGG_LEISHMANIA_INFECTION	70	2.31416	0	0	HRD_LOW
KEGG_CELL_ADHESION_MOLECULES_CAMS	130	2.3002	0	0	HRD_LOW
KEGG_DRUG_METABOLISM_CYTOCHROME_P450	71	2.2594	0	0	HRD_LOW
KEGG_TYPE_I_DIABETES_MELLITUS	41	2.25167	0	0	HRD_LOW
KEGG_ARACHIDONIC_ACID_METABOLISM	58	2.21757	0	0	HRD_LOW
KEGG_PEROXISOME	78	2.17945	0	0	HRD_LOW
KEGG_METABOLISM_OF_XENOBIOTICS_BY_CYTOCHROME_P450	69	2.1597	0	0	HRD_LOW
KEGG_PORPHYRIN_AND_CHLOROPHYLL_METABOLISM	40	2.15965	0	0	HRD_LOW
KEGG_VIRAL_MYOCARDITIS	68	2.12943	0	0	HRD_LOW
KEGG_ABC_TRANSPORTERS	44	2.09468	0	0	HRD_LOW
KEGG_LEUKOCYTE_TRANSENDOTHELIAL_MIGRATION	113	2.08516	0	0	HRD_LOW
KEGG_RENIN_ANGIOTENSIN_SYSTEM	17	2.07721	0	9.21717e-05	HRD_LOW
KEGG_PENTOSE_AND_GLUCURONATE_INTERCONVERSIONS	28	2.07288	0	8.94608e-05	HRD_LOW
KEGG_LINOLEIC_ACID_METABOLISM	29	2.01836	0	0.000176158	HRD_LOW
KEGG_TYROSINE_METABOLISM	41	2.0095	0	0.000171523	HRD_LOW
KEGG_STARCH_AND_SUCROSE_METABOLISM	51	1.98055	0	0.00035124	HRD_LOW
KEGG_CHEMOKINE_SIGNALING_PATHWAY	177	1.97741	0	0.000488019	HRD_LOW
KEGG_LYSOSOME	120	1.93308	0	0.000693127	HRD_LOW
KEGG_NEUROACTIVE_LIGAND_RECEPTOR_INTERACTION	267	1.90878	0	0.00116809	HRD_LOW
KEGG_FATTY_ACID_METABOLISM	42	1.90328	0	0.0011427	HRD_LOW
KEGG_DRUG_METABOLISM_OTHER_ENZYMES	51	1.90187	0	0.00111839	HRD_LOW
KEGG_PPAR_SIGNALING_PATHWAY	69	1.89803	0	0.00107274	HRD_LOW
KEGG_B_CELL_RECEPTOR_SIGNALING_PATHWAY	74	1.87097	0	0.00196184	HRD_LOW
KEGG_FC_EPSILON_RI_SIGNALING_PATHWAY	79	1.84168	0	0.00300251	HRD_LOW
KEGG_ANTIGEN_PROCESSING_AND_PRESENTATION	81	1.81935	0	0.00404711	HRD_LOW
KEGG_JAK_STAT_SIGNALING_PATHWAY	154	1.7936	0	0.00502472	HRD_LOW
KEGG_HISTIDINE_METABOLISM	29	1.7771	0.00714286	0.00561531	HRD_LOW
KEGG_PANTOTHENATE_AND_COA_BIOSYNTHESIS	16	1.76731	0.0060423	0.00590372	HRD_LOW
KEGG_ECM_RECEPTOR_INTERACTION	84	1.74704	0	0.00665911	HRD_LOW
KEGG_TOLL_LIKE_RECEPTOR_SIGNALING_PATHWAY	97	1.74287	0	0.00667964	HRD_LOW
KEGG_FOCAL_ADHESION	198	1.72255	0	0.00785022	HRD_LOW
KEGG_VASCULAR_SMOOTH_MUSCLE_CONTRACTION	114	1.71056	0	0.00920765	HRD_LOW
KEGG_NATURAL_KILLER_CELL_MEDIATED_CYTOTOXICITY	132	1.7096	0	0.00910765	HRD_LOW
KEGG_GLYCOSAMINOGLYCAN_DEGRADATION	21	1.7094	0	0.00896753	HRD_LOW
KEGG_BUTANOATE_METABOLISM	34	1.70053	0.00395257	0.00900335	HRD_LOW
KEGG_T_CELL_RECEPTOR_SIGNALING_PATHWAY	107	1.68968	0	0.00900049	HRD_LOW
KEGG_TRYPTOPHAN_METABOLISM	39	1.65256	0.00431035	0.0116974	HRD_LOW
KEGG_VALINE_LEUCINE_AND_ISOLEUCINE_DEGRADATION	43	1.63892	0.00943396	0.0134986	HRD_LOW
KEGG_ALPHA_LINOLENIC_ACID_METABOLISM	19	1.62501	0.0181159	0.0146908	HRD_LOW
KEGG_PHENYLALANINE_METABOLISM	17	1.62268	0.0160772	0.0146339	HRD_LOW
KEGG_ALDOSTERONE_REGULATED_SODIUM_REABSORPTION	42	1.62137	0.00423729	0.0145813	HRD_LOW
KEGG_CALCIUM_SIGNALING_PATHWAY	177	1.62059	0	0.0145112	HRD_LOW
KEGG_DILATED_CARDIOMYOPATHY	90	1.57529	0.00632911	0.0196886	HRD_LOW
KEGG_MAPK_SIGNALING_PATHWAY	265	1.56224	0	0.0219048	HRD_LOW
KEGG_STEROID_BIOSYNTHESIS	17	1.56081	0.0226537	0.0217694	HRD_LOW
KEGG_APOPTOSIS	86	1.54493	0.00740741	0.0234602	HRD_LOW
KEGG_O_GLYCAN_BIOSYNTHESIS	30	1.53871	0.0244898	0.0244448	HRD_LOW
KEGG_GLUTATHIONE_METABOLISM	49	1.53056	0.00917431	0.0253694	HRD_LOW
KEGG_CARDIAC_MUSCLE_CONTRACTION	78	1.52189	0.0181818	0.0266117	HRD_LOW
KEGG_GLYCEROLIPID_METABOLISM	48	1.51918	0.00483092	0.0269643	HRD_LOW
KEGG_SPHINGOLIPID_METABOLISM	38	1.51734	0.0078125	0.0270892	HRD_LOW
KEGG_FC_GAMMA_R_MEDIATED_PHAGOCYTOSIS	94	1.51284	0.00714286	0.0279158	HRD_LOW
KEGG_BETA_ALANINE_METABOLISM	22	1.49817	0.0449827	0.0308641	HRD_LOW
KEGG_HYPERTROPHIC_CARDIOMYOPATHY_HCM	83	1.49666	0	0.031038	HRD_LOW
KEGG_PRIMARY_BILE_ACID_BIOSYNTHESIS	16	1.44523	0.0655738	0.0460833	HRD_LOW
KEGG_ETHER_LIPID_METABOLISM	33	1.42768	0.0472103	0.0524641	HRD_LOW
KEGG_NOD_LIKE_RECEPTOR_SIGNALING_PATHWAY	60	1.40089	0.00531915	0.0622445	HRD_LOW
KEGG_PHOSPHATIDYLINOSITOL_SIGNALING_SYSTEM	75	1.39777	0.0167598	0.0628436	HRD_LOW
KEGG_GNRH_SIGNALING_PATHWAY	101	1.39221	0	0.0641185	HRD_LOW
KEGG_VEGF_SIGNALING_PATHWAY	76	1.36465	0.0129032	0.0762226	HRD_LOW
KEGG_OTHER_GLYCAN_DEGRADATION	15	1.36033	0.118902	0.0775721	HRD_LOW
KEGG_NICOTINATE_AND_NICOTINAMIDE_METABOLISM	24	1.28947	0.118056	0.119768	HRD_LOW
KEGG_GLYCINE_SERINE_AND_THREONINE_METABOLISM	31	1.25407	0.129032	0.148522	HRD_LOW
KEGG_RIG_I_LIKE_RECEPTOR_SIGNALING_PATHWAY	67	1.2245	0.0816327	0.174444	HRD_LOW
KEGG_CYTOSOLIC_DNA_SENSING_PATHWAY	48	1.22032	0.140909	0.177	HRD_LOW
KEGG_AMYOTROPHIC_LATERAL_SCLEROSIS_ALS	52	1.19217	0.126638	0.209387	HRD_LOW
KEGG_ARGININE_AND_PROLINE_METABOLISM	54	1.19007	0.147321	0.209978	HRD_LOW
KEGG_TGF_BETA_SIGNALING_PATHWAY	85	1.15967	0.144828	0.249855	HRD_LOW
KEGG_PARKINSONS_DISEASE	127	1.15114	0.112903	0.257955	HRD_LOW
KEGG_TYPE_II_DIABETES_MELLITUS	47	1.14791	0.241706	0.26014	HRD_LOW
KEGG_N_GLYCAN_BIOSYNTHESIS	46	1.14557	0.206009	0.259052	HRD_LOW
KEGG_AXON_GUIDANCE	128	1.14272	0.144068	0.260821	HRD_LOW
KEGG_PROXIMAL_TUBULE_BICARBONATE_RECLAMATION	23	1.14113	0.249158	0.260541	HRD_LOW
KEGG_GLYCOLYSIS_GLUCONEOGENESIS	61	1.1395	0.204762	0.261024	HRD_LOW
KEGG_ENDOCYTOSIS	180	1.13346	0.133333	0.26792	HRD_LOW
KEGG_COLORECTAL_CANCER	62	1.13319	0.199005	0.266103	HRD_LOW
KEGG_GLYCEROPHOSPHOLIPID_METABOLISM	76	1.12863	0.196429	0.270153	HRD_LOW
KEGG_EPITHELIAL_CELL_SIGNALING_IN_HELICOBACTER_PYLORI_INFECTION	66	1.12643	0.240964	0.271437	HRD_LOW
KEGG_PROPANOATE_METABOLISM	31	1.11971	0.281746	0.278154	HRD_LOW
KEGG_MELANOMA	71	1.11914	0.194286	0.276665	HRD_LOW
KEGG_SNARE_INTERACTIONS_IN_VESICULAR_TRANSPORT	37	1.10374	0.240909	0.300844	HRD_LOW
KEGG_ALANINE_ASPARTATE_AND_GLUTAMATE_METABOLISM	30	1.08659	0.301205	0.329088	HRD_LOW
KEGG_NOTCH_SIGNALING_PATHWAY	47	1.08257	0.300926	0.334658	HRD_LOW
KEGG_NEUROTROPHIN_SIGNALING_PATHWAY	126	1.07604	0.227642	0.344505	HRD_LOW
KEGG_PRION_DISEASES	34	1.07235	0.330472	0.350325	HRD_LOW
KEGG_LONG_TERM_POTENTIATION	70	1.04724	0.373057	0.398865	HRD_LOW
KEGG_ACUTE_MYELOID_LEUKEMIA	56	1.04034	0.383621	0.41112	HRD_LOW
KEGG_LONG_TERM_DEPRESSION	70	1.038	0.385	0.412954	HRD_LOW
KEGG_MTOR_SIGNALING_PATHWAY	52	1.03319	0.37561	0.419914	HRD_LOW
KEGG_HEDGEHOG_SIGNALING_PATHWAY	56	1.02998	0.393365	0.42397	HRD_LOW
KEGG_VASOPRESSIN_REGULATED_WATER_REABSORPTION	44	1.02944	0.374468	0.421881	HRD_LOW
KEGG_ADIPOCYTOKINE_SIGNALING_PATHWAY	65	1.02321	0.396552	0.432133	HRD_LOW
KEGG_TERPENOID_BACKBONE_BIOSYNTHESIS	15	1.02004	0.404682	0.436553	HRD_LOW
KEGG_ALZHEIMERS_DISEASE	165	1.00339	0.486239	0.471953	HRD_LOW
KEGG_GLYCOSPHINGOLIPID_BIOSYNTHESIS_GANGLIO_SERIES	15	0.993025	0.474522	0.492903	HRD_LOW
KEGG_GLYCOSAMINOGLYCAN_BIOSYNTHESIS_CHONDROITIN_SULFATE	22	0.97782	0.463504	0.526407	HRD_LOW
KEGG_INSULIN_SIGNALING_PATHWAY	135	0.973965	0.59633	0.532574	HRD_LOW
KEGG_OXIDATIVE_PHOSPHORYLATION	131	0.893957	0.834951	0.715573	HRD_LOW
KEGG_GLYOXYLATE_AND_DICARBOXYLATE_METABOLISM	16	0.88617	0.620339	0.723477	HRD_LOW
KEGG_RIBOSOME	88	0.871904	0.839161	0.74931	HRD_LOW
KEGG_CITRATE_CYCLE_TCA_CYCLE	31	0.605479	0.984791	0.98816	HRD_LOW
